# Unsupervised feature computation-based feature selection robustly extracted resting-state functional connectivity patterns related to mental disorders

**DOI:** 10.1101/2025.04.14.648842

**Authors:** Ayumu Yamashita, Takashi Itahashi, Yuki Sakai, Masahiro Takamura, Hiroki Togo, Yujiro Yoshihara, Tomohisa Okada, Hirotaka Yamagata, Kenichiro Harada, Haruto Takagishi, Koichi Hosomi, Naohiro Okada, Osamu Abe, Go Okada, Yasumasa Okamoto, Ryuichiro Hashimoto, Takashi Hanakawa, Toshiya Murai, Koji Matsuo, Hidehiko Takahashi, Kiyoto Kasai, Takuya Hayashi, Shinsuke Koike, Saori C. Tanaka, Mitsuo Kawato, Hiroshi Imamizu, Okito Yamashita, Brain/MINDS Beyond Human Brain MRI Group

**Author notes:** Corresponding author: Ayumu Yamashita.

## Abstract

Research on biomarkers for predicting psychiatric disorders from resting-state functional connectivity (FC) is advancing. While the focus has primarily been on the discriminative performance of biomarkers by machine learning, identification of abnormal FCs in psychiatric disorders has often been treated as a secondary goal. However, it is crucial to investigate the effect size and robustness of the selected FCs because they can be used as potential targets of neurofeedback training or transcranial magnetic stimulation therapy. Here, we incorporated approximately 5,000 runs of resting-state functional magnetic resonance imaging from six datasets, including individuals with three different psychiatric disorders (major depressive disorder [MDD], schizophrenia [SCZ], and autism spectrum disorder [ASD]). We demonstrated that an unsupervised feature-computation-based feature selection method can robustly extract FCs related to psychiatric disorders compared to other conventional supervised feature selection methods. We found that our proposed method robustly extracted FCs with larger effect sizes from the validation dataset compared to different types of feature selection methods based on supervised learning for MDD (Cohen’s d = 0.40 vs. 0.25), SCZ (0.37 vs. 0.28), and ASD (0.17 vs. 0.16). We found 78, 69, and 81 essential FCs for MDD, SCZ, and ASD, respectively, and these FCs were mainly thalamic and motor network FCs. The current study showed that the unsupervised feature-computation-based feature selection method robustly identified abnormal FCs in psychiatric disorders consistently across datasets. The discovery of such robust FCs will contribute to understanding neural mechanisms as abnormal brain signatures in psychiatric disorders. Furthermore, this finding can aid in developing precise therapeutic interventions, such as neurofeedback training or transcranial magnetic stimulation therapy.
