## Supplementary Tables S8 for "Unsupervised feature computation-based feature selection robustly extracted resting-state functional connectivity patterns related to mental disorders"

### Sheet: sup_FCs_MDD_train
S8 Table. Description of important FCs for MDD using discovery dataset
ID		ROI1			ROI1		rHC	rMDD	gdis	gval
	Glasser1	AAL1	Net1	Glasser2	AAL2	Net2
1	R.3b	Precentral_R	Somatomotor	R.3a	Precentral_R	Somatomotor	1.14	0.99	0.46	0.65
2	R.4	Precentral_R	Somatomotor	R.3b	Precentral_R	Somatomotor	0.8	0.62	0.44	0.61
3	L.Thalamus	Thalamus_L	Subcortical-cerebellum	R.Thalamus	Thalamus_R	Subcortical-cerebellum	1.13	0.92	0.66	0.6
4	R.4	Precentral_R	Somatomotor	R.3a	Precentral_R	Somatomotor	1.09	0.92	0.55	0.57
5	L.1	Postcentral_L	Somatomotor	R.1	Postcentral_R	Somatomotor	0.98	0.78	0.54	0.57
6	L.3b	Postcentral_L	Somatomotor	L.3a	Postcentral_L	Somatomotor	1.15	0.99	0.52	0.56
7	R.3b	Precentral_R	Somatomotor	R.1	Postcentral_R	Somatomotor	0.75	0.59	0.45	0.56
8	L.5m	Precuneus_L	Somatomotor	R.3b	Precentral_R	Somatomotor	0.26	0.16	0.29	0.55
9	L.4	Precentral_L	Somatomotor	L.3a	Postcentral_L	Somatomotor	1.06	0.91	0.51	0.55
10	L.3a	Postcentral_L	Somatomotor	R.3a	Precentral_R	Somatomotor	1.27	1.06	0.59	0.54
11	L.3b	Postcentral_L	Somatomotor	L.1	Postcentral_L	Somatomotor	0.7	0.49	0.59	0.54
12	L.4	Precentral_L	Somatomotor	R.3a	Precentral_R	Somatomotor	0.94	0.77	0.57	0.54
13	L.3b	Postcentral_L	Somatomotor	R.3a	Precentral_R	Somatomotor	0.94	0.79	0.46	0.54
14	L.3b	Postcentral_L	Somatomotor	R.1	Postcentral_R	Somatomotor	0.63	0.47	0.46	0.53
15	L.3b	Postcentral_L	Somatomotor	R.3b	Precentral_R	Somatomotor	1.12	0.96	0.45	0.52
16	L.1	Postcentral_L	Somatomotor	L.2	Postcentral_L	Somatomotor	0.98	0.82	0.56	0.52
17	L.1	Postcentral_L	Somatomotor	R.3b	Precentral_R	Somatomotor	0.56	0.39	0.49	0.52
18	L.OP2-3	Rolandic_Oper_L	Somatomotor	R.OP2-3	Rolandic_Oper_R	Somatomotor	0.8	0.62	0.66	0.52
19	L.4	Precentral_L	Somatomotor	L.3b	Postcentral_L	Somatomotor	0.79	0.6	0.5	0.52
20	L.3b	Postcentral_L	Somatomotor	R.4	Precentral_R	Somatomotor	0.72	0.55	0.47	0.52
21	R.3a	Precentral_R	Somatomotor	R.Thalamus	Thalamus_R	Subcortical-cerebellum	-0.04	0.13	0.64	0.51
22	R.1	Postcentral_R	Somatomotor	R.Thalamus	Thalamus_R	Subcortical-cerebellum	-0.17	0.02	0.66	0.5
23	L.3b	Postcentral_L	Somatomotor	L.5m	Precuneus_L	Somatomotor	0.26	0.13	0.38	0.49
24	L.3a	Postcentral_L	Somatomotor	R.3b	Precentral_R	Somatomotor	0.94	0.81	0.4	0.49
25	L.2	Postcentral_L	Somatomotor	R.1	Postcentral_R	Somatomotor	0.68	0.54	0.49	0.49
26	L.1	Postcentral_L	Somatomotor	L.Thalamus	Thalamus_L	Subcortical-cerebellum	-0.16	0	0.56	0.49
27	L.1	Postcentral_L	Somatomotor	R.Thalamus	Thalamus_R	Subcortical-cerebellum	-0.19	-0.02	0.59	0.49
28	R.1	Postcentral_R	Somatomotor	R.3a	Precentral_R	Somatomotor	0.76	0.61	0.48	0.49
29	L.2	Postcentral_L	Somatomotor	R.Thalamus	Thalamus_R	Subcortical-cerebellum	-0.17	-0.03	0.54	0.48
30	L.4	Precentral_L	Somatomotor	R.3b	Precentral_R	Somatomotor	0.71	0.57	0.38	0.48
31	L.3a	Postcentral_L	Somatomotor	R.4	Precentral_R	Somatomotor	0.91	0.76	0.49	0.47
32	L.2	Postcentral_L	Somatomotor	L.Thalamus	Thalamus_L	Subcortical-cerebellum	-0.14	-0.02	0.45	0.47
33	L.MT	Occipital_Mid_L	Visual2	R.MT	Temporal_Mid_R	Visual2	0.78	0.64	0.46	0.45
34	L.MST	Occipital_Mid_L	Visual2	L.MT	Occipital_Mid_L	Visual2	0.95	0.76	0.57	0.44
35	L.MT	Occipital_Mid_L	Visual2	R.MST	Temporal_Mid_R	Visual2	0.76	0.59	0.53	0.44
36	R.1	Postcentral_R	Somatomotor	L.Thalamus	Thalamus_L	Subcortical-cerebellum	-0.19	-0.02	0.59	0.43
37	L.1	Postcentral_L	Somatomotor	R.3a	Precentral_R	Somatomotor	0.61	0.45	0.56	0.43
38	R.2	Postcentral_R	Somatomotor	R.Thalamus	Thalamus_R	Subcortical-cerebellum	-0.15	0	0.56	0.42
39	L.3a	Postcentral_L	Somatomotor	R.1	Postcentral_R	Somatomotor	0.63	0.52	0.36	0.42
40	R.4	Precentral_R	Somatomotor	R.1	Postcentral_R	Somatomotor	0.92	0.81	0.37	0.42
41	L.1	Postcentral_L	Somatomotor	L.3a	Postcentral_L	Somatomotor	0.64	0.48	0.55	0.41
42	R.1	Postcentral_R	Somatomotor	R.2	Postcentral_R	Somatomotor	0.95	0.78	0.54	0.4
43	L.3b	Postcentral_L	Somatomotor	L.2	Postcentral_L	Somatomotor	0.42	0.25	0.54	0.4
44	L.2	Postcentral_L	Somatomotor	R.2	Postcentral_R	Somatomotor	0.9	0.76	0.5	0.39
45	L.4	Precentral_L	Somatomotor	R.4	Precentral_R	Somatomotor	1.24	1.07	0.57	0.38
46	R.3b	Precentral_R	Somatomotor	R.5m	Paracentral_Lobule_R	Somatomotor	0.38	0.22	0.46	0.38
47	L.4	Precentral_L	Somatomotor	R.1	Postcentral_R	Somatomotor	0.76	0.64	0.39	0.37
48	R.5m	Paracentral_Lobule_R	Somatomotor	R.3a	Precentral_R	Somatomotor	0.42	0.25	0.57	0.37
49	L.4	Precentral_L	Somatomotor	L.6d	Precentral_L	Somatomotor	0.47	0.37	0.35	0.37
50	L.1	Postcentral_L	Somatomotor	R.5m	Paracentral_Lobule_R	Somatomotor	0.49	0.34	0.49	0.36
51	L.3a	Postcentral_L	Somatomotor	R.5m	Paracentral_Lobule_R	Somatomotor	0.39	0.23	0.53	0.35
52	L.3b	Postcentral_L	Somatomotor	R.5m	Paracentral_Lobule_R	Somatomotor	0.34	0.17	0.52	0.35
53	R.5m	Paracentral_Lobule_R	Somatomotor	R.1	Postcentral_R	Somatomotor	0.54	0.38	0.54	0.34
54	L.1	Postcentral_L	Somatomotor	R.5L	Postcentral_R	Somatomotor	0.44	0.31	0.44	0.34
55	L.6d	Precentral_L	Somatomotor	R.3a	Precentral_R	Somatomotor	0.38	0.29	0.34	0.33
56	L.2	Postcentral_L	Somatomotor	L.3a	Postcentral_L	Somatomotor	0.45	0.33	0.45	0.32
57	L.2	Postcentral_L	Somatomotor	R.3b	Precentral_R	Somatomotor	0.37	0.23	0.46	0.32
58	L.6d	Precentral_L	Somatomotor	R.1	Postcentral_R	Somatomotor	0.48	0.37	0.39	0.32
59	R.4	Precentral_R	Somatomotor	R.6d	Precentral_R	Somatomotor	0.5	0.39	0.37	0.31
60	L.3b	Postcentral_L	Somatomotor	R.2	Postcentral_R	Somatomotor	0.36	0.22	0.43	0.29
61	R.3b	Precentral_R	Somatomotor	R.2	Postcentral_R	Somatomotor	0.39	0.24	0.44	0.29
62	L.1	Postcentral_L	Somatomotor	R.2	Postcentral_R	Somatomotor	0.73	0.56	0.55	0.29
63	L.2	Postcentral_L	Somatomotor	R.3a	Precentral_R	Somatomotor	0.41	0.27	0.51	0.28
64	R.MT	Temporal_Mid_R	Visual2	R.1	Postcentral_R	Somatomotor	0.27	0.21	0.23	0.27
65	L.1	Postcentral_L	Somatomotor	R.4	Precentral_R	Somatomotor	0.73	0.58	0.49	0.27
66	L.4	Precentral_L	Somatomotor	L.1	Postcentral_L	Somatomotor	0.85	0.72	0.44	0.26
67	R.5L	Postcentral_R	Somatomotor	R.1	Postcentral_R	Somatomotor	0.51	0.4	0.38	0.26
68	L.6d	Precentral_L	Somatomotor	R.4	Precentral_R	Somatomotor	0.4	0.29	0.4	0.25
69	L.1	Postcentral_L	Somatomotor	R.MT	Temporal_Mid_R	Visual2	0.25	0.18	0.29	0.25
70	R.2	Postcentral_R	Somatomotor	R.3a	Precentral_R	Somatomotor	0.47	0.34	0.42	0.25
71	L.3a	Postcentral_L	Somatomotor	R.2	Postcentral_R	Somatomotor	0.4	0.29	0.36	0.24
72	L.6d	Precentral_L	Somatomotor	R.2	Postcentral_R	Somatomotor	0.48	0.38	0.36	0.23
73	L.MT	Occipital_Mid_L	Visual2	L.1	Postcentral_L	Somatomotor	0.26	0.15	0.41	0.2
74	L.MT	Occipital_Mid_L	Visual2	R.1	Postcentral_R	Somatomotor	0.26	0.17	0.36	0.2
75	L.2	Postcentral_L	Somatomotor	R.4	Precentral_R	Somatomotor	0.53	0.39	0.52	0.18
76	R.4	Precentral_R	Somatomotor	R.2	Postcentral_R	Somatomotor	0.66	0.57	0.29	0.15
77	L.V3A	Occipital_Sup_L	Visual2	L.1	Postcentral_L	Somatomotor	0.19	0.09	0.42	0.14
78	L.4	Precentral_L	Somatomotor	R.2	Postcentral_R	Somatomotor	0.54	0.43	0.39	0.08
ROI labels were determined by referring to AAL and Neurosynth (http://neurosynth.org/locations/)
DMN: Default mode network; FPN: Fronto-parietal task control; MR: Memory retrieval. t-value and p-value are the results of a t-test for functional connectivity values between patients with MDD and HCs in the independent validation dataset.
