## Supplementary Tables S9 for "Unsupervised feature computation-based feature selection robustly extracted resting-state functional connectivity patterns related to mental disorders"

### Sheet: sup_FCs_MDD_test
S9 Table. Description of important FCs for MDD using validation dataset
ID		ROI1			ROI1		rHC	rMDD	gdis	gval
	Glasser1	AAL1	Net1	Glasser2	AAL2	Net2
1	R.OP2-3	Rolandic_Oper_R	Somatomotor	R.Ig	Insula_R	Somatomotor	0.82	0.61	0.61	0.68
2	R.3b	Precentral_R	Somatomotor	R.3a	Precentral_R	Somatomotor	1.21	0.98	0.46	0.65
3	L.Ig	Insula_L	Somatomotor	R.Ig	Insula_R	Somatomotor	0.74	0.54	0.77	0.62
4	R.4	Precentral_R	Somatomotor	R.3b	Precentral_R	Somatomotor	1.04	0.79	0.44	0.61
5	L.Thalamus	Thalamus_L	Subcortical-cerebellum	R.Thalamus	Thalamus_R	Subcortical-cerebellum	1.1	0.9	0.66	0.6
6	R.4	Precentral_R	Somatomotor	R.3a	Precentral_R	Somatomotor	1.16	0.95	0.55	0.57
7	L.1	Postcentral_L	Somatomotor	R.1	Postcentral_R	Somatomotor	0.99	0.77	0.54	0.57
8	L.3b	Postcentral_L	Somatomotor	L.3a	Postcentral_L	Somatomotor	1.23	1.03	0.52	0.56
9	L.4	Precentral_L	Somatomotor	L.3a	Postcentral_L	Somatomotor	1.1	0.92	0.51	0.55
10	L.3a	Postcentral_L	Somatomotor	R.3a	Precentral_R	Somatomotor	1.2	0.99	0.59	0.54
11	L.4	Precentral_L	Somatomotor	R.3a	Precentral_R	Somatomotor	0.94	0.75	0.57	0.54
12	L.3b	Postcentral_L	Somatomotor	R.3a	Precentral_R	Somatomotor	0.97	0.78	0.46	0.54
13	R.MST	Temporal_Mid_R	Visual2	R.MT	Temporal_Mid_R	Visual2	0.98	0.79	0.33	0.53
14	L.3b	Postcentral_L	Somatomotor	R.3b	Precentral_R	Somatomotor	1.16	0.96	0.45	0.52
15	L.1	Postcentral_L	Somatomotor	R.3b	Precentral_R	Somatomotor	0.67	0.47	0.49	0.52
16	L.OP2-3	Rolandic_Oper_L	Somatomotor	R.OP2-3	Rolandic_Oper_R	Somatomotor	0.73	0.55	0.66	0.52
17	L.ProS	Precuneus_L	Visual1	L.VMV1	Lingual_L	Visual2	0.54	0.38	0.36	0.52
18	L.4	Precentral_L	Somatomotor	L.3b	Postcentral_L	Somatomotor	0.98	0.77	0.5	0.52
19	L.3b	Postcentral_L	Somatomotor	R.4	Precentral_R	Somatomotor	0.88	0.68	0.47	0.52
20	R.V6	Cuneus_R	Visual2	R.ProS	Lingual_R	Visual1	0.48	0.32	0.21	0.5
21	L.3a	Postcentral_L	Somatomotor	R.3b	Precentral_R	Somatomotor	0.95	0.78	0.4	0.49
22	L.V3CD	Occipital_Mid_L	Visual2	R.V3CD	Occipital_Mid_R	Visual2	0.89	0.73	0.32	0.49
23	L.VMV1	Lingual_L	Visual2	R.ProS	Lingual_R	Visual1	0.53	0.39	0.37	0.49
24	L.4	Precentral_L	Somatomotor	R.3b	Precentral_R	Somatomotor	0.83	0.65	0.38	0.48
25	L.VMV2	Lingual_L	Visual2	R.VMV2	Lingual_R	Visual2	0.69	0.53	0.5	0.48
26	L.ProS	Precuneus_L	Visual1	R.ProS	Lingual_R	Visual1	0.84	0.67	0.42	0.48
27	L.VMV1	Lingual_L	Visual2	R.V6	Cuneus_R	Visual2	0.4	0.27	0.2	0.47
28	L.MST	Occipital_Mid_L	Visual2	R.MST	Temporal_Mid_R	Visual2	0.71	0.55	0.52	0.46
29	R.V4	Fusiform_R	Visual2	R.V3B	Occipital_Sup_R	Visual2	0.7	0.56	0.22	0.46
30	L.OP2-3	Rolandic_Oper_L	Somatomotor	R.Ig	Insula_R	Somatomotor	0.62	0.47	0.59	0.46
31	L.V3B	Occipital_Mid_L	Visual2	R.V3B	Occipital_Sup_R	Visual2	0.79	0.65	0.36	0.45
32	L.MT	Occipital_Mid_L	Visual2	R.MT	Temporal_Mid_R	Visual2	0.68	0.53	0.46	0.45
33	R.V6	Cuneus_R	Visual2	R.VMV1	Lingual_R	Visual2	0.44	0.29	0.21	0.44
34	L.MT	Occipital_Mid_L	Visual2	R.MST	Temporal_Mid_R	Visual2	0.65	0.5	0.53	0.44
35	R.ProS	Lingual_R	Visual1	R.VMV1	Lingual_R	Visual2	0.53	0.4	0.33	0.43
36	L.V4	Occipital_Inf_L	Visual2	R.V4	Fusiform_R	Visual2	1.14	1	0.48	0.42
37	L.V6	Cuneus_L	Visual2	R.ProS	Lingual_R	Visual1	0.43	0.31	0.24	0.41
38	L.MST	Occipital_Mid_L	Visual2	R.MT	Temporal_Mid_R	Visual2	0.62	0.48	0.4	0.4
39	L.V4	Occipital_Inf_L	Visual2	R.IP0	Occipital_Mid_R	Dorsal-Attention	0.27	0.13	0.09	0.39
40	L.V8	Fusiform_L	Visual2	R.VVC	Fusiform_R	Visual2	0.51	0.39	0.31	0.39
41	R.MIP	Occipital_Sup_R	Dorsal-Attention	R.V3CD	Occipital_Mid_R	Visual2	0.49	0.35	0.12	0.39
42	L.V3A	Occipital_Sup_L	Visual2	R.V3A	Occipital_Sup_R	Visual2	1.09	0.97	0.41	0.39
43	L.4	Precentral_L	Somatomotor	R.4	Precentral_R	Somatomotor	1.22	1.09	0.57	0.38
44	L.V8	Fusiform_L	Visual2	R.V8	Fusiform_R	Visual2	0.69	0.56	0.44	0.38
45	L.VMV1	Lingual_L	Visual2	R.VMV1	Lingual_R	Visual2	0.73	0.61	0.48	0.38
46	L.V3B	Occipital_Mid_L	Visual2	R.IP0	Occipital_Mid_R	Dorsal-Attention	0.48	0.35	0.13	0.37
47	L.ProS	Precuneus_L	Visual1	R.V6	Cuneus_R	Visual2	0.4	0.28	0.15	0.37
48	L.VMV3	Fusiform_L	Visual2	R.VMV3	Lingual_R	Visual2	0.69	0.57	0.48	0.37
49	L.VMV3	Fusiform_L	Visual2	R.VMV2	Lingual_R	Visual2	0.68	0.56	0.45	0.36
50	L.V6	Cuneus_L	Visual2	L.VMV1	Lingual_L	Visual2	0.41	0.31	0.24	0.35
51	L.V6	Cuneus_L	Visual2	L.ProS	Precuneus_L	Visual1	0.43	0.32	0.23	0.35
52	R.V3B	Occipital_Sup_R	Visual2	R.IP0	Occipital_Mid_R	Dorsal-Attention	0.65	0.52	0.07	0.35
53	L.V3	Occipital_Sup_L	Visual2	R.V3	Calcarine_R	Visual2	1.16	1.05	0.45	0.35
54	L.ProS	Precuneus_L	Visual1	R.VMV1	Lingual_R	Visual2	0.43	0.33	0.33	0.35
55	R.V4	Fusiform_R	Visual2	R.IP0	Occipital_Mid_R	Dorsal-Attention	0.26	0.14	0.07	0.33
56	R.V4	Fusiform_R	Visual2	R.V8	Fusiform_R	Visual2	0.92	0.8	0.41	0.32
57	L.V4	Occipital_Inf_L	Visual2	R.V8	Fusiform_R	Visual2	0.73	0.63	0.36	0.32
58	L.IP0	Occipital_Mid_L	Dorsal-Attention	R.V4	Fusiform_R	Visual2	0.17	0.08	0.1	0.27
59	L.V4	Occipital_Inf_L	Visual2	L.IP0	Occipital_Mid_L	Dorsal-Attention	0.2	0.11	0.08	0.26
60	L.V6A	Occipital_Sup_L	Visual2	R.V6A	Occipital_Sup_R	Visual2	0.68	0.6	0.12	0.26
61	L.IP0	Occipital_Mid_L	Dorsal-Attention	R.V3CD	Occipital_Mid_R	Visual2	0.31	0.22	0.15	0.24
62	L.V7	Occipital_Mid_L	Visual2	R.LIPv	Parietal_Inf_R	Visual2	0.48	0.41	0.25	0.23
63	L.IP0	Occipital_Mid_L	Dorsal-Attention	R.V3B	Occipital_Sup_R	Visual2	0.41	0.33	0.13	0.22
64	L.V7	Occipital_Mid_L	Visual2	R.V7	Occipital_Sup_R	Visual2	0.74	0.67	0.36	0.21
65	L.V2	Lingual_L	Visual2	R.V2	Calcarine_R	Visual2	1.25	1.19	0.35	0.19
