## Supplementary Tables S10 for "Unsupervised feature computation-based feature selection robustly extracted resting-state functional connectivity patterns related to mental disorders"

### Sheet: sup_FCs_ASD_train
S10 Table. Description of important FCs for ASD using discovery dataset
ID		ROI1			ROI1		rHC	rASD	gdis	gval
	Glasser1	AAL1	Net1	Glasser2	AAL2	Net2
1	L.3a	Postcentral_L	Somatomotor	R.3a	Precentral_R	Somatomotor	1.27	1.21	0.15	0.29
2	L.4	Precentral_L	Somatomotor	R.4	Precentral_R	Somatomotor	1.24	1.24	0.01	0.29
3	L.MT	Occipital_Mid_L	Visual2	L.1	Postcentral_L	Somatomotor	0.26	0.17	0.33	0.29
4	L.3a	Postcentral_L	Somatomotor	R.3b	Precentral_R	Somatomotor	0.94	0.93	0.04	0.28
5	L.4	Precentral_L	Somatomotor	R.3a	Precentral_R	Somatomotor	0.94	0.9	0.13	0.27
6	L.4	Precentral_L	Somatomotor	R.3b	Precentral_R	Somatomotor	0.71	0.65	0.17	0.26
7	L.3b	Postcentral_L	Somatomotor	R.3b	Precentral_R	Somatomotor	1.12	1.11	0.01	0.26
8	L.5m	Precuneus_L	Somatomotor	R.1	Postcentral_R	Somatomotor	0.45	0.42	0.11	0.25
9	L.1	Postcentral_L	Somatomotor	R.2	Postcentral_R	Somatomotor	0.73	0.7	0.1	0.25
10	L.1	Postcentral_L	Somatomotor	R.1	Postcentral_R	Somatomotor	0.98	0.93	0.11	0.24
11	L.4	Precentral_L	Somatomotor	R.1	Postcentral_R	Somatomotor	0.76	0.71	0.16	0.24
12	L.1	Postcentral_L	Somatomotor	R.4	Precentral_R	Somatomotor	0.73	0.67	0.18	0.23
13	L.3a	Postcentral_L	Somatomotor	R.1	Postcentral_R	Somatomotor	0.63	0.61	0.07	0.23
14	L.3a	Postcentral_L	Somatomotor	R.2	Postcentral_R	Somatomotor	0.4	0.39	0.03	0.23
15	L.3b	Postcentral_L	Somatomotor	R.3a	Precentral_R	Somatomotor	0.94	0.89	0.14	0.22
16	L.MT	Occipital_Mid_L	Visual2	R.4	Precentral_R	Somatomotor	0.19	0.11	0.33	0.22
17	L.1	Postcentral_L	Somatomotor	L.3a	Postcentral_L	Somatomotor	0.64	0.58	0.21	0.22
18	L.4	Precentral_L	Somatomotor	L.3a	Postcentral_L	Somatomotor	1.06	1.01	0.17	0.22
19	L.2	Postcentral_L	Somatomotor	R.2	Postcentral_R	Somatomotor	0.9	0.91	0.01	0.22
20	L.3a	Postcentral_L	Somatomotor	R.4	Precentral_R	Somatomotor	0.91	0.89	0.06	0.22
21	L.1	Postcentral_L	Somatomotor	R.5m	Paracentral_Lobule_R	Somatomotor	0.49	0.43	0.2	0.21
22	L.1	Postcentral_L	Somatomotor	L.2	Postcentral_L	Somatomotor	0.98	0.9	0.26	0.21
23	L.3b	Postcentral_L	Somatomotor	R.4	Precentral_R	Somatomotor	0.72	0.67	0.13	0.21
24	L.4	Precentral_L	Somatomotor	L.1	Postcentral_L	Somatomotor	0.85	0.78	0.22	0.21
25	L.3b	Postcentral_L	Somatomotor	L.3a	Postcentral_L	Somatomotor	1.15	1.09	0.19	0.19
26	L.1	Postcentral_L	Somatomotor	R.MT	Temporal_Mid_R	Visual2	0.25	0.18	0.27	0.19
27	L.1	Postcentral_L	Somatomotor	R.MST	Temporal_Mid_R	Visual2	0.25	0.15	0.39	0.19
28	L.3b	Postcentral_L	Somatomotor	R.1	Postcentral_R	Somatomotor	0.63	0.56	0.2	0.19
29	L.MT	Occipital_Mid_L	Visual2	R.1	Postcentral_R	Somatomotor	0.26	0.17	0.36	0.19
30	L.1	Postcentral_L	Somatomotor	R.3a	Precentral_R	Somatomotor	0.61	0.56	0.17	0.19
31	R.4	Precentral_R	Somatomotor	R.MT	Temporal_Mid_R	Visual2	0.21	0.14	0.29	0.18
32	L.4	Precentral_L	Somatomotor	L.3b	Postcentral_L	Somatomotor	0.79	0.7	0.23	0.18
33	L.5L	Precuneus_L	Somatomotor	R.1	Postcentral_R	Somatomotor	0.44	0.36	0.25	0.18
34	L.1	Postcentral_L	Somatomotor	R.V4t	Occipital_Inf_R	Visual2	0.22	0.14	0.31	0.17
35	L.2	Postcentral_L	Somatomotor	R.1	Postcentral_R	Somatomotor	0.68	0.65	0.08	0.17
36	L.2	Postcentral_L	Somatomotor	R.Thalamus	Thalamus_R	Subcortical-cerebellum	-0.17	-0.08	0.34	0.17
37	R.2	Postcentral_R	Somatomotor	R.Thalamus	Thalamus_R	Subcortical-cerebellum	-0.15	-0.07	0.31	0.17
38	L.1	Postcentral_L	Somatomotor	R.5L	Postcentral_R	Somatomotor	0.44	0.38	0.21	0.17
39	R.3b	Precentral_R	Somatomotor	R.3a	Precentral_R	Somatomotor	1.14	1.09	0.14	0.17
40	L.2	Postcentral_L	Somatomotor	L.3a	Postcentral_L	Somatomotor	0.45	0.42	0.13	0.16
41	R.4	Precentral_R	Somatomotor	R.3b	Precentral_R	Somatomotor	0.8	0.75	0.12	0.16
42	L.1	Postcentral_L	Somatomotor	R.3b	Precentral_R	Somatomotor	0.56	0.49	0.2	0.16
43	L.3b	Postcentral_L	Somatomotor	R.2	Postcentral_R	Somatomotor	0.36	0.34	0.08	0.16
44	L.3b	Postcentral_L	Somatomotor	L.5m	Precuneus_L	Somatomotor	0.26	0.2	0.15	0.16
45	L.3b	Postcentral_L	Somatomotor	R.5m	Paracentral_Lobule_R	Somatomotor	0.34	0.28	0.17	0.16
46	L.2	Postcentral_L	Somatomotor	R.3a	Precentral_R	Somatomotor	0.41	0.38	0.12	0.16
47	L.4	Precentral_L	Somatomotor	R.2	Postcentral_R	Somatomotor	0.54	0.5	0.14	0.16
48	R.MT	Temporal_Mid_R	Visual2	R.1	Postcentral_R	Somatomotor	0.27	0.18	0.34	0.15
49	R.2	Postcentral_R	Somatomotor	R.3a	Precentral_R	Somatomotor	0.47	0.45	0.07	0.15
50	R.4	Precentral_R	Somatomotor	R.3a	Precentral_R	Somatomotor	1.09	1.05	0.13	0.15
51	R.1	Postcentral_R	Somatomotor	R.V4t	Occipital_Inf_R	Visual2	0.24	0.15	0.35	0.14
52	R.4	Precentral_R	Somatomotor	R.1	Postcentral_R	Somatomotor	0.92	0.87	0.17	0.14
53	R.1	Postcentral_R	Somatomotor	R.2	Postcentral_R	Somatomotor	0.95	0.91	0.13	0.14
54	L.1	Postcentral_L	Somatomotor	R.Thalamus	Thalamus_R	Subcortical-cerebellum	-0.19	-0.11	0.28	0.14
55	L.2	Postcentral_L	Somatomotor	L.Thalamus	Thalamus_L	Subcortical-cerebellum	-0.14	-0.07	0.26	0.14
56	R.1	Postcentral_R	Somatomotor	R.Thalamus	Thalamus_R	Subcortical-cerebellum	-0.17	-0.08	0.3	0.13
57	L.1	Postcentral_L	Somatomotor	L.Thalamus	Thalamus_L	Subcortical-cerebellum	-0.16	-0.1	0.22	0.12
58	R.1	Postcentral_R	Somatomotor	R.3a	Precentral_R	Somatomotor	0.76	0.71	0.16	0.12
59	L.2	Postcentral_L	Somatomotor	R.4	Precentral_R	Somatomotor	0.53	0.48	0.19	0.12
60	L.3a	Postcentral_L	Somatomotor	R.5m	Paracentral_Lobule_R	Somatomotor	0.39	0.35	0.14	0.12
61	L.2	Postcentral_L	Somatomotor	R.3b	Precentral_R	Somatomotor	0.37	0.31	0.17	0.12
62	R.5m	Paracentral_Lobule_R	Somatomotor	R.1	Postcentral_R	Somatomotor	0.54	0.47	0.24	0.12
63	L.5m	Precuneus_L	Somatomotor	R.3b	Precentral_R	Somatomotor	0.26	0.21	0.16	0.11
64	R.4	Precentral_R	Somatomotor	R.Thalamus	Thalamus_R	Subcortical-cerebellum	-0.06	0.05	0.41	0.11
65	R.1	Postcentral_R	Somatomotor	L.Thalamus	Thalamus_L	Subcortical-cerebellum	-0.19	-0.1	0.31	0.11
66	L.3b	Postcentral_L	Somatomotor	L.2	Postcentral_L	Somatomotor	0.42	0.35	0.21	0.11
67	L.3b	Postcentral_L	Somatomotor	L.1	Postcentral_L	Somatomotor	0.7	0.59	0.32	0.11
68	L.4	Precentral_L	Somatomotor	L.Thalamus	Thalamus_L	Subcortical-cerebellum	-0.05	0.04	0.3	0.1
69	R.5L	Postcentral_R	Somatomotor	R.1	Postcentral_R	Somatomotor	0.51	0.42	0.31	0.09
70	L.4	Precentral_L	Somatomotor	L.2	Postcentral_L	Somatomotor	0.64	0.57	0.24	0.08
71	L.Thalamus	Thalamus_L	Subcortical-cerebellum	R.Thalamus	Thalamus_R	Subcortical-cerebellum	1.13	1.03	0.31	0.08
72	R.4	Precentral_R	Somatomotor	R.2	Postcentral_R	Somatomotor	0.66	0.6	0.21	0.08
73	R.3b	Precentral_R	Somatomotor	R.2	Postcentral_R	Somatomotor	0.39	0.35	0.11	0.08
74	R.1	Postcentral_R	Somatomotor	R.Putamen	Putamen_R	Subcortical-cerebellum	-0.12	-0.03	0.32	0.07
75	R.3b	Precentral_R	Somatomotor	R.5m	Paracentral_Lobule_R	Somatomotor	0.38	0.31	0.2	0.05
76	L.6d	Precentral_L	Somatomotor	R.3a	Precentral_R	Somatomotor	0.38	0.36	0.07	0.05
77	L.6d	Precentral_L	Somatomotor	R.4	Precentral_R	Somatomotor	0.4	0.36	0.15	0.05
78	R.5m	Paracentral_Lobule_R	Somatomotor	R.3a	Precentral_R	Somatomotor	0.42	0.37	0.19	0.04
79	R.3b	Precentral_R	Somatomotor	R.1	Postcentral_R	Somatomotor	0.75	0.66	0.24	0.02
80	L.V3A	Occipital_Sup_L	Visual2	L.1	Postcentral_L	Somatomotor	0.19	0.11	0.32	0.02
81	L.4	Precentral_L	Somatomotor	L.6d	Precentral_L	Somatomotor	0.47	0.41	0.2	0.02
