## Supplementary Tables S11 for "Unsupervised feature computation-based feature selection robustly extracted resting-state functional connectivity patterns related to mental disorders"

### Sheet: sup_FCs_SCZ_train
S11 Table. Description of important FCs for SCZ using discovery dataset
ID		ROI1			ROI1		rHC	rSCZ	gdis	gval
	Glasser1	AAL1	Net1	Glasser2	AAL2	Net2
1	L.4	Precentral_L	Somatomotor	L.Thalamus	Thalamus_L	Subcortical-cerebellum	-0.05	0.17	0.77	0.6
2	R.4	Precentral_R	Somatomotor	R.Thalamus	Thalamus_R	Subcortical-cerebellum	-0.06	0.18	0.85	0.59
3	L.4	Precentral_L	Somatomotor	R.Thalamus	Thalamus_R	Subcortical-cerebellum	-0.07	0.16	0.79	0.57
4	R.3a	Precentral_R	Somatomotor	R.Thalamus	Thalamus_R	Subcortical-cerebellum	-0.04	0.17	0.75	0.55
5	R.1	Postcentral_R	Somatomotor	R.3a	Precentral_R	Somatomotor	0.76	0.58	0.6	0.53
6	R.3a	Precentral_R	Somatomotor	L.Thalamus	Thalamus_L	Subcortical-cerebellum	-0.04	0.15	0.71	0.52
7	R.4	Precentral_R	Somatomotor	L.Thalamus	Thalamus_L	Subcortical-cerebellum	-0.07	0.16	0.81	0.52
8	L.3b	Postcentral_L	Somatomotor	L.1	Postcentral_L	Somatomotor	0.7	0.45	0.71	0.5
9	R.4	Precentral_R	Somatomotor	R.1	Postcentral_R	Somatomotor	0.92	0.8	0.41	0.5
10	L.3b	Postcentral_L	Somatomotor	R.1	Postcentral_R	Somatomotor	0.63	0.4	0.65	0.5
11	R.3b	Precentral_R	Somatomotor	R.1	Postcentral_R	Somatomotor	0.75	0.49	0.71	0.49
12	L.3b	Postcentral_L	Somatomotor	L.5m	Precuneus_L	Somatomotor	0.26	0.1	0.48	0.47
13	L.1	Postcentral_L	Somatomotor	R.3b	Precentral_R	Somatomotor	0.56	0.3	0.75	0.46
14	L.1	Postcentral_L	Somatomotor	L.Thalamus	Thalamus_L	Subcortical-cerebellum	-0.16	0.04	0.69	0.46
15	L.1	Postcentral_L	Somatomotor	R.3a	Precentral_R	Somatomotor	0.61	0.43	0.61	0.45
16	L.3a	Postcentral_L	Somatomotor	R.1	Postcentral_R	Somatomotor	0.63	0.46	0.53	0.45
17	L.1	Postcentral_L	Somatomotor	R.Thalamus	Thalamus_R	Subcortical-cerebellum	-0.19	0.02	0.73	0.45
18	L.Thalamus	Thalamus_L	Subcortical-cerebellum	R.Thalamus	Thalamus_R	Subcortical-cerebellum	1.13	0.94	0.59	0.44
19	L.3b	Postcentral_L	Somatomotor	R.4	Precentral_R	Somatomotor	0.72	0.43	0.79	0.44
20	R.1	Postcentral_R	Somatomotor	R.Thalamus	Thalamus_R	Subcortical-cerebellum	-0.17	0.07	0.83	0.44
21	L.3b	Postcentral_L	Somatomotor	L.2	Postcentral_L	Somatomotor	0.42	0.21	0.65	0.44
22	L.1	Postcentral_L	Somatomotor	L.3a	Postcentral_L	Somatomotor	0.64	0.45	0.64	0.43
23	R.3b	Precentral_R	Somatomotor	R.5m	Paracentral_Lobule_R	Somatomotor	0.38	0.2	0.49	0.4
24	L.3b	Postcentral_L	Somatomotor	R.5m	Paracentral_Lobule_R	Somatomotor	0.34	0.17	0.52	0.4
25	L.1	Postcentral_L	Somatomotor	R.4	Precentral_R	Somatomotor	0.73	0.56	0.54	0.39
26	L.2	Postcentral_L	Somatomotor	L.3a	Postcentral_L	Somatomotor	0.45	0.31	0.53	0.39
27	L.4	Precentral_L	Somatomotor	R.1	Postcentral_R	Somatomotor	0.76	0.62	0.45	0.39
28	R.4	Precentral_R	Somatomotor	R.3b	Precentral_R	Somatomotor	0.8	0.5	0.7	0.39
29	R.5m	Paracentral_Lobule_R	Somatomotor	R.1	Postcentral_R	Somatomotor	0.54	0.43	0.37	0.39
30	L.5m	Precuneus_L	Somatomotor	R.3b	Precentral_R	Somatomotor	0.26	0.12	0.43	0.39
31	L.4	Precentral_L	Somatomotor	L.3b	Postcentral_L	Somatomotor	0.79	0.49	0.77	0.38
32	L.3b	Postcentral_L	Somatomotor	R.2	Postcentral_R	Somatomotor	0.36	0.15	0.66	0.38
33	L.1	Postcentral_L	Somatomotor	L.2	Postcentral_L	Somatomotor	0.98	0.82	0.56	0.38
34	R.1	Postcentral_R	Somatomotor	L.Thalamus	Thalamus_L	Subcortical-cerebellum	-0.19	0.03	0.75	0.38
35	L.4	Precentral_L	Somatomotor	R.3b	Precentral_R	Somatomotor	0.71	0.44	0.71	0.37
36	L.4	Precentral_L	Somatomotor	R.2	Postcentral_R	Somatomotor	0.54	0.42	0.39	0.36
37	L.2	Postcentral_L	Somatomotor	R.3b	Precentral_R	Somatomotor	0.37	0.16	0.68	0.36
38	L.1	Postcentral_L	Somatomotor	R.2	Postcentral_R	Somatomotor	0.73	0.6	0.42	0.35
39	L.MST	Occipital_Mid_L	Visual2	L.MT	Occipital_Mid_L	Visual2	0.95	0.76	0.57	0.34
40	L.1	Postcentral_L	Somatomotor	R.1	Postcentral_R	Somatomotor	0.98	0.78	0.55	0.34
41	L.6d	Precentral_L	Somatomotor	R.4	Precentral_R	Somatomotor	0.4	0.22	0.63	0.34
42	L.2	Postcentral_L	Somatomotor	R.1	Postcentral_R	Somatomotor	0.68	0.56	0.39	0.34
43	L.4	Precentral_L	Somatomotor	L.6d	Precentral_L	Somatomotor	0.47	0.28	0.66	0.34
44	R.3b	Precentral_R	Somatomotor	R.3a	Precentral_R	Somatomotor	1.14	0.93	0.63	0.33
45	R.5m	Paracentral_Lobule_R	Somatomotor	R.3a	Precentral_R	Somatomotor	0.42	0.27	0.49	0.32
46	R.4	Precentral_R	Somatomotor	R.6d	Precentral_R	Somatomotor	0.5	0.31	0.62	0.32
47	L.4	Precentral_L	Somatomotor	R.6d	Precentral_R	Somatomotor	0.41	0.24	0.61	0.32
48	R.1	Postcentral_R	Somatomotor	R.2	Postcentral_R	Somatomotor	0.95	0.84	0.35	0.32
49	L.4	Precentral_L	Somatomotor	R.3a	Precentral_R	Somatomotor	0.94	0.72	0.73	0.31
50	L.6d	Precentral_L	Somatomotor	R.1	Postcentral_R	Somatomotor	0.48	0.32	0.59	0.31
51	L.1	Postcentral_L	Somatomotor	R.5m	Paracentral_Lobule_R	Somatomotor	0.49	0.37	0.4	0.3
52	R.2	Postcentral_R	Somatomotor	R.3a	Precentral_R	Somatomotor	0.47	0.31	0.53	0.3
53	L.3b	Postcentral_L	Somatomotor	L.3a	Postcentral_L	Somatomotor	1.15	0.95	0.65	0.3
54	L.3a	Postcentral_L	Somatomotor	R.5m	Paracentral_Lobule_R	Somatomotor	0.39	0.25	0.47	0.29
55	L.4	Precentral_L	Somatomotor	L.3a	Postcentral_L	Somatomotor	1.06	0.8	0.85	0.29
56	L.MT	Occipital_Mid_L	Visual2	R.MT	Temporal_Mid_R	Visual2	0.78	0.62	0.5	0.29
57	L.3a	Postcentral_L	Somatomotor	R.2	Postcentral_R	Somatomotor	0.4	0.24	0.52	0.28
58	L.MT	Occipital_Mid_L	Visual2	L.1	Postcentral_L	Somatomotor	0.26	0.14	0.49	0.28
59	L.3a	Postcentral_L	Somatomotor	R.3b	Precentral_R	Somatomotor	0.94	0.75	0.6	0.28
60	R.3b	Precentral_R	Somatomotor	R.2	Postcentral_R	Somatomotor	0.39	0.15	0.68	0.26
61	L.4	Precentral_L	Somatomotor	R.4	Precentral_R	Somatomotor	1.24	1.09	0.5	0.26
62	L.3a	Postcentral_L	Somatomotor	R.4	Precentral_R	Somatomotor	0.91	0.67	0.78	0.25
63	R.4	Precentral_R	Somatomotor	R.3a	Precentral_R	Somatomotor	1.09	0.83	0.83	0.25
64	L.3b	Postcentral_L	Somatomotor	R.3a	Precentral_R	Somatomotor	0.94	0.76	0.58	0.24
65	L.2	Postcentral_L	Somatomotor	R.2	Postcentral_R	Somatomotor	0.9	0.8	0.34	0.23
66	L.3b	Postcentral_L	Somatomotor	R.3b	Precentral_R	Somatomotor	1.12	1.02	0.3	0.21
67	L.MT	Occipital_Mid_L	Visual2	R.1	Postcentral_R	Somatomotor	0.26	0.13	0.52	0.21
68	L.6d	Precentral_L	Somatomotor	R.2	Postcentral_R	Somatomotor	0.48	0.32	0.56	0.2
69	L.3a	Postcentral_L	Somatomotor	R.3a	Precentral_R	Somatomotor	1.27	1.04	0.66	0.2
